# Red-beet betalain pigments inhibit amyloid-β aggregation and toxicity in amyloid-β expressing *Caenorhabditis elegans*

**DOI:** 10.1101/2020.12.23.424246

**Authors:** Tomohiro Imamura, Hironori Koga, Yasuki Higashimura, Noriyoshi Isozumi, Kenji Matsumoto, Shinya Ohki, Masashi Mori

## Abstract

**BACKGROUND:** Betalain pigments are mainly produced by plants in the order Caryophyllales. Recent interest in the biological functions of betalain pigments has increased with antioxidant, anti-inflammatory, and anticancer activities reported.

**RESULTS:** We investigated the effects of betalain pigments derived from red-beet on amyloid-β (Aβ) aggregation, a cause of Alzheimer’s disease. Inhibition of Aβ aggregation against Aβ40 and Aβ42 by betalain pigments *in vitro* was demonstrated by the Thioflavin T fluorescence assay, circular dichroism spectroscopy analysis and transmission electron microscopic observations. Moreover, we examined the ability of betalain pigments to interfere with Aβ toxicity by using the transgenic *Caenorhabditis elegans* strain CL2006, which expresses the human Aβ42 protein intracellularly within the body wall muscle and responds to Aβ-toxicity with paralysis. Treatment with 50 μM betalain pigments significantly delayed the paralysis of *Caenorhabditis elegans*.

**CONCLUSION:** These results suggest that betalain pigments reduce Aβ-induced toxicity by inhibiting Aβ aggregation and may lead to their use as inhibitors of Aβ aggregation.
