## Supplementary material for "Red-beet betalain pigments inhibit amyloid-β aggregation and toxicity in amyloid-β expressing *Caenorhabditis elegans*": Suppl. Table 1

### Sheet: Sheet1
Supporting Information Table 1
Amount of red-beet betanin extracts after oral ingestion in mice
	After ingestion (nnol/sample)
	1 h	2 h	3 h	6 h
Cerebrum	N.D.	N.D.	N.D.	N.D.
Red blood cell	N.D.	N.D.	N.D.	N.D.
Plasma	0.05± 0.07	0.51± 1.15	0.58± 0.85	N.D.
N.D. : Not detected
